# The Cell Surface Proteome of Malignant Peripheral Nerve Sheath Tumors Reveals Therapeutic Targets

**DOI:** 10.64898/2026.03.11.711103

**Authors:** Christopher M. Stehn, Liangjun Wang, Zach Seeman, David A. Largaespada

## Abstract

Malignant peripheral nerve sheath tumors (MPNSTs) are aggressive soft tissue sarcomas and the most common cause of disease-associated death for Neurofibromatosis Type 1 (NF1) patients. In the context of NF1, MPSNTs develop from benign premalignant precursors. The transition to malignancy is usually accompanied by loss of the polycomb repressive complex 2 (PRC2), leading to aberrant upregulation of many genes. The specific mechanisms disrupted by PRC2 loss remain incompletely understood. There is a significant gap in our knowledge of which cell-surface targets become derepressed and therapeutically actionable following PRC2 loss, contributing to the current lack of effective targeted therapies for MPNSTs. This study aims to address this gap by using cell-surface capture technology with mass spectrometry to profile MPNST models. In doing so, we define PRC2-dependent effects on the cell surface proteome, including specific biological pathways that are enhanced or suppressed at the cell surface protein level. We also create an MPNST cell-surface protein compendium comprised of proteins that are highly expressed across a variety of well-defined MPNST models. We prioritized proteins that are preferentially expressed in MPNST or other cancers and for which FDA-approved therapies already exist. Specific proteins from this compendium were molecularly targeted with antibody-drug conjugates in these models to surmise their therapeutic efficacy. Results reveal PTK7 as a novel and promising target for MPNST. In total, these efforts represent a step toward addressing the knowledge gap in MPNST genesis and identifying new therapeutic targets for further testing. Additionally, this data serves as a resource for other researchers wishing to characterize specific molecular targets.

**KEY POINTS:**

PRC2 modulates key MPNST signaling pathways through the cell surface proteome
Cell surface proteomics identifies a plethora of therapeutic targets for MPNST targeted therapy
Antibody-drug conjugates targeting PTK7 show enhanced efficacy in reducing MPNST viability

**IMPORTANCE OF THE STUDY:** This study utilizes advances in biochemistry to profile the surface proteome of malignant peripheral nerve sheath tumors. In doing so, it identifies many proteins whose presence is abundant on the cell surface of MPNST cells. Pre-clinical drug testing shows that use of antibody-drug conjugates may be effective in killing MPNST cells when targeted to epitopes identified in our MPNST cell surface proteome compendium. This study is a departure from more commonly used transcriptomic methods to identify cell surface proteins by using direct surface capture and mass spectrometry, providing a more direct measurement of cell surface protein abundance. Additionally, it identifies a handful of proteins which can be directly targeted pharmaceutically and one in particular, PTK7, whose targeting is highly effective in killing MPNST cells.
