## Supplementary Table S1 for "The Cell Surface Proteome of Malignant Peripheral Nerve Sheath Tumors Reveals Therapeutic Targets"

### Sheet: Cell Lines
Cell line	Media	Source
sNF96.2	DMEM with 10% FBS	ATCC
sNF02.2	DMEM with 20% FBS	ATCC
STS-26T	DMEM with 10% FBS	Dr. Nancy Ratner (Cincinnati Children’s Hospital)
S462TY	DMEM with 10% FBS	Dr. Nancy Ratner (Cincinnati Children’s Hospital)
ST88-14	DMEM with 10% FBS	Dr. Nancy Ratner (Cincinnati Children’s Hospital)
MPNST724	DMEM with 10% FBS	Dr. Nancy Ratner (Cincinnati Children’s Hospital)
MPNST007	DMEM/F12 with 10% FBS	Characterized Cell Line Core Facility at MD Anderson
JH-2-002 CL	RPMI with 20% FBS	Patient derived xenograft (PDX) from Dr. Christine Pratilas (Johns Hopkins)
