## Supplementary Table S2 for "The Cell Surface Proteome of Malignant Peripheral Nerve Sheath Tumors Reveals Therapeutic Targets"

### Sheet: ADC Table
Antibody-drug conjugate	Target	Payload	Source
Vorsetuzumab mafodotin	CD70	MMAF	Selleck
Telisotuzumab vedotin	c-Met	MMAE	MedChemExpress
Depatuxizumab mafodotin	EGFR	MMAF	Selleck
Trastuzumab deruxtecan	HER2	Deruxtecan	MedChemExpress
Cofetuzumab pelidotin	PTK7	Auristatin-0101	MedChemExpress
Datopotamab deruxtecan	TROP2	Deruxtecan	Selleck
